# High throughput and affordable genome-wide methylation profiling of circulating cell-free DNA by Methylated DNA sequencing (MeD-seq) of LpnPI digested fragments

**DOI:** 10.1101/2021.07.12.452012

**Authors:** Teoman Deger, Ruben G Boers, Vanja de Weerd, Lindsay Angus, Marjolijn MJ van der Put, Joachim B Boers, Zakia Azmani, Wilfred FJ van Ijcken, Dirk J Grünhagen, Lisanne F van Dessel, Martijn PJK Lolkema, Cornelis Verhoef, Stefan Sleijfer, John WM Martens, Joost Gribnau, Saskia M Wilting

## Abstract

**Background:** DNA methylation detection in liquid biopsies provides a highly promising and much needed means for real-time monitoring of disease load in advanced cancer patient care. Compared to the often-used somatic mutations, tissue- and cancer-type specific epigenetic marks affect a larger part of the cancer genome and generally have a high penetrance throughout the tumour. Here we describe the successful application of the recently described MeD-seq assay for genome-wide DNA methylation profiling on cell-free DNA (cfDNA). The compatibility of the MeD-seq assay with different types of blood collection tubes, cfDNA input amounts, cfDNA isolation methods, and vacuum-concentration of samples was evaluated using plasma from both metastatic cancer patients and healthy blood donors (HBDs). To investigate the potential value of cfDNA methylation profiling for tumour load monitoring, we profiled paired samples from 8 patients with resectable colorectal liver metastases (CRLM) before and after surgery.

**Results:** The MeD-seq assay worked on plasma-derived cfDNA from both EDTA and CellSave blood collection tubes when at least 10 ng of cfDNA was used. From the 3 evaluated cfDNA isolation methods, both the manual QIAamp Circulating Nucleic Acid Kit (Qiagen) and the semi-automated Maxwell® RSC ccfDNA Plasma Kit (Promega) were compatible with MeD-seq analysis, whereas the QIAsymphony DSP Circulating DNA Kit (Qiagen) yielded significantly fewer reads when compared to the QIAamp kit (P<0.001). Vacuum-concentration of samples before MeD-seq analysis was possible with samples in AVE buffer (QIAamp) or water, but yielded inconsistent results for samples in EDTA-containing Maxwell buffer. Principal component analysis showed that pre-surgical samples from CRLM patients were very distinct from HBDs, whereas post-surgical samples were more similar. Several described methylation markers for colorectal cancer monitoring in liquid biopsies showed differential methylation between pre-surgical CRLM samples and HBDs in our data, supporting the validity of our approach. Results for MSC, ITGA4, GRIA4, and EYA4, were validated by quantitative methylation specific PCR.

**Conclusions:** The MeD-seq assay provides a promising new method for cfDNA methylation profiling. Potential future applications of the assay include marker discovery specifically for liquid biopsy analysis as well as direct use as a disease load monitoring tool in advanced cancer patients.
