## Supplemental Table for "High throughput and affordable genome-wide methylation profiling of circulating cell-free DNA by Methylated DNA sequencing (MeD-seq) of LpnPI digested fragments"

### Sheet: Supplementary Table 1.
Supplementary Table S1: Spearman correlations comparing inputs of MeD-seq. A. (Top) Spearman's Rho for blood collection tubes, calculated for 10 ng input and maximum input for all 3 patiens and (Bottom) Spearman's Rho for input amounts, calulated for CellSave (CS) and EDTA tubes. B. Spearman's Rho for samples with and without vacuum concentration, calculated for different elution buffers.
A.	comparison	condition	patient	Spearman's Rho
	CellSave vs EDTA	10ng	M10	0.872064
		max	M10	0.851182
		10ng	M19	0.876991
		max	M19	0.893985
		10ng	M4	0.839255
		max	M4	0.881879
	10ng vs maximal input	CS	M10	0.871054
		EDTA	M10	0.865347
		CS	M19	0.881039
		EDTA	M19	0.889441
		CS	M4	0.822762
		EDTA	M4	0.866626
B.	comparison	condition	patient	Spearman's Rho
	vaccuum concentration	AVE	p71	0.722959
		MW	p71	0.480697
		H2O	p71	0.720204

### Sheet: Supplementary Table 2. 
sample nr	Sample ID	sample group	type of sample	total amount (ng)	Isolation method	deep sequencing	% Duplicate reads	% GC	total number of reads	LpnPI filtered reads	percentage LpnPI-filtered reads	% mapped reads	Used reads
1	M4_pre	CRLM patient	cfDNA	30.8	QA		9.6	51	17873239	5801264	32.4578	99.2	5.75311e+06
2	M19_pre	CRLM patient	cfDNA	14.2	QA		47.5	56	18701431	8410811	44.9742	97.8	8.2283e+06
3	M10_pre	CRLM patient	cfDNA	14.4	QA		40.5	50	11609208	3447632	29.6974	96.4	3.32352e+06
4	#41	unknown	cfDNA	15	QA		19.7	51	18093014	7105293	39.2709	98.8	7.01648e+06
5	#41	unknown	cfDNA	10	QA		22.1	50	22089822	7978712	36.1194	98.7	7.87579e+06
6	#47	unknown	cfDNA	15	QA		30	51	45608539	19845524	43.5127	98.4	1.9524e+07
7	#47	unknown	cfDNA	10	QA		39.3	53	20470961	10984475	53.6588	98.6	1.08318e+07
8	FGV-019	PCa patient	cfDNA	44.73	QS		4.1	46	22439716	3462159	15.4287	98.5	3.41023e+08
9	M4_tissue	CRLM patient	tissue - gDNA	161.6	nucleospin		33.5	57	19849006	13975336	70.4082	98.4	1.37489e+07
10	M10_tissue	CRLM patient	tissue - gDNA	1728	nucleospin		48	60	22342293	17754864	79.4675	98.5	1.74974e+07
11	M19_tissue	CRLM patient	tissue - gDNA	172.8	nucleospin		36.2	58	19752371	13987375	70.8137	98.6	1.3793e+07
12	IT181565	unknown	cfDNA	10.4	QA	no	4	45	1557386	221360	14.2136	97.6	215981
13	M2 BL	CRLM patient	cfDNA	6.08	QS	no	10.5	46	6721077	320153	4.76342	97.8	313142
14	M2 +5d	CRLM patient	cfDNA	83.2	QA	no	0.8	49	92014	17847	19.396	98.4	17559.7
15	M4 +5d	CRLM patient	cfDNA	25.44	QS	no	4.8	46	2524427	134853	5.34193	98.1	132277
16	M19 +5d	CRLM patient	cfDNA	37.92	QS	no	1.9	46	588703	31504	5.35143	98.2	30952.7
17	M27 +5d	CRLM patient	cfDNA	19.04	QS	no	3.5	46	1564769	81275	5.19406	98.3	79901.5
18	M29 +5d	CRLM patient	cfDNA	45.12	QS	no	1.6	46	421841	23714	5.62155	98.4	23325.1
19	M4_5d post_CS	CRLM patient	cfDNA	10	QA		18.2	54	9519593	4457413	46.8236	98.5	4.39278e+06
20	M4_5d post_CS	CRLM patient	cfDNA	42	QA		41.8	54	22274241	10936600	49.0998	98.9	1.08185e+07
21	M4_5d post_EDTA	CRLM patient	cfDNA	10	QA		22.8	55	10475713	5468000	52.1969	98.7	5.39637e+06
22	M4_5d post_EDTA	CRLM patient	cfDNA	42	QA		41.2	54	21795645	11475780	52.6517	99.1	1.13702e+07
23	M10_5d post_CS	CRLM patient	cfDNA	10	QA		18.3	54	12849192	6166226	47.9892	98.9	6.09716e+06
24	M10_5d post_CS	CRLM patient	cfDNA	62	QA		39.9	54	21502977	10088190	46.9153	99.2	1.00034e+07
25	M10_5d post_EDTA	CRLM patient	cfDNA	10	QA		14.8	52	20896740	8684453	41.5589	99.1	8.60977e+06
26	M10_5d post_EDTA	CRLM patient	cfDNA	62	QA		31.8	53	21337415	9414471	44.1219	99.2	9.3401e+06
27	M19_5d post_CS	CRLM patient	cfDNA	10	QA		24.5	55	11637295	5995159	51.5168	98.7	5.91422e+06
28	M19_5d post_CS	CRLM patient	cfDNA	31	QA		41	54	20644155	9831798	47.6251	99	9.73545e+06
29	M19_5d post_EDTA	CRLM patient	cfDNA	10	QA		19.9	52	21868464	7935885	36.2892	98.9	7.8478e+06
30	M19_5d post_EDTA	CRLM patient	cfDNA	31	QA		30.5	54	20841296	8905178	42.7285	99	8.81702e+06
31	EMC-006	PCa patient	cfDNA	11.41	QS	no	6.7	45	1771398	82496	4.66	97	8002112
32	EMC-013	PCa patient	cfDNA	13.72	QS	no	5.3	50	427814	43202	10.1	95.4	4.12147e+06
33	EMC-013	PCa patient	cfDNA	18.83	QS	no	5.5	46	756686	40633	5.37	97.7	3.96984e+06
34	EMC-013	PCa patient	cfDNA	19.11	QS	no	4.4	46	529708	35564	6.71	97.9	3.48172e+06
35	EMC-013	PCa patient	cfDNA	30.96	QS	no	3.2	47	209957	12300	5.86	96.6	1188180
36	EMC-032	PCa patient	cfDNA	13.02	QS	no	5.3	47	597781	32816	5.49	97	3183152
37	EMC-034	PCa patient	cfDNA	4.55	QS	no	20	46	2680264	127973	4.77	94.3	1.20679e+07
38	EMC-034	PCa patient	cfDNA	5.53	QS	no	17	46	2470394	122708	4.97	97.4	1.19518e+07
39	EMC-034	PCa patient	cfDNA	7.49	QS	no	12.2	47	1815284	97564	5.37	97.3	9.49298e+06
40	FGV-019	PCa patient	cfDNA	207.48	QS	no	0.7	44	320520	14763	4.61	98.2	1.44973e+06
41	EMC-006	PCa patient	cfDNA	21.35	QS	no	5.6	46	189432	11747	6.2	96.4	1.13241e+06
42	EMC-006	PCa patient	cfDNA	5.53	QS	no	9	44	2775341	135421	4.88	96.6	1.30817e+07
43	EMC-006	PCa patient	cfDNA	7.2	QS	no	10.7	44	4007166	164982	4.12	97	16003254
44	EMC-006	PCa patient	cfDNA	7.77	QS	no	6	44	4211684	177065	4.2	98.3	1.74055e+07
45	EMC-006	PCa patient	cfDNA	7.76	QS	no	6.1	43	9256955	342394	3.7	98.7	3.37943e+07
46	EMC-006	PCa patient	cfDNA	10.85	QS	no	3.9	42	4073878	141728	3.48	99	14031072
47	EMC-006	PCa patient	cfDNA	17.43	QS	no	2.6	42	6351533	206109	3.25	99.5	2.05078e+07
48	EMC-032	PCa patient	cfDNA	6.944	QS	no	2.7	43	2709863	194074	7.16	99.1	1.92327e+07
49	EMC-032	PCa patient	cfDNA	5.978	QS	no	2.3	46	288502	38957	13.5	98.2	3.82558e+06
50	EMC-032	PCa patient	cfDNA	11.13	QS	no	0.9	41	308455	18418	5.97	98.9	1.82154e+06
51	EMC-034	PCa patient	cfDNA	11.55	QS	no	3.3	43	9665183	353598	3.66	99.2	3.50769e+07
52	EMC-034	PCa patient	cfDNA	7.42	QS	no	6.1	47	3666981	216699	5.91	97.6	2.11498e+07
53	EMC-034	PCa patient	cfDNA	35.98	QS	no	0.9	44	452165	21620	4.78	98.1	2120922
54	EMC-034	PCa patient	cfDNA	23.87	QS	no	1.6	46	347718	22941	6.6	98.2	2.25281e+06
55	EMC-034	PCa patient	cfDNA	12.88	QS	no	4.3	51	340738	38962	11.43	97.1	3.78321e+06
56	EMC-034	PCa patient	cfDNA	49.56	QS	no	2.2	50	82170	10498	12.78	97	1018306
57	EMC-034	PCa patient	cfDNA	15.96	QS	no	0.9	44	756174	29707	3.93	97.8	2.90534e+06
58	EMC-034	PCa patient	cfDNA	88.2	QS	no	0.7	43	438407	17127	3.91	95.7	1.63905e+06
59	EMC-034	PCa patient	cfDNA	76.3	QS	no	0.2	44	47199	2640	5.59	94	248160
60	FGV-019	PCa patient	cfDNA	148.74	QS	no	1.7	49	121506	10540	8.67	94.8	999192
61	FGV-019	PCa patient	cfDNA	44.4	QS	no	1.6	48	115049	11300	9.82	95.5	1079150
62	FGV-019	PCa patient	cfDNA	125.3	QS	no	1.8	48	148809	13030	8.76	90.4	1177912
63	FGV-019	PCa patient	cfDNA	151.2	QS	no	1.9	41	3040023	91413	3.01	99.5	9.09559e+06
64	FGV-019	PCa patient	cfDNA	113.4	QS	no	0.7	42	521085	17531	3.36	98.6	1.72856e+06
65	FGV-019	PCa patient	cfDNA	98.7	QS	no	2	48	157143	14033	8.93	98.2	1.37804e+06
66	FGV-019	PCa patient	cfDNA	67.41	QS	no	0.6	42	329941	12663	3.84	99.1	1.2549e+06
67	FGV-019	PCa patient	cfDNA	68.74	QS	no	1.3	42	1231355	38625	3.14	99.3	3.83546e+06
68	MCF7-ATE	MCF7	cell line - gDNA	10	QA		28.2	54	22853810	12021076	52.5999	99.6	1.19766e+07
69	MCF7-ATE-VS	MCF7	cell line - gDNA	10	QA		59.8	58	26600091	19649357	73.8695	99.5	1.95452e+07
70	MCF7-AVE	MCF7	cell line - gDNA	10	QA		29.4	53	23476286	11692276	49.8046	99.6	1.16478e+07
71	MCF7-AVE-VS	MCF7	cell line - gDNA	10	QA		23	52	21902185	10317689	47.108	99.7	1.02836e+07
72	MCF7-H2O	MCF7	cell line - gDNA	10	QA		24.7	51	23796268	9314324	39.142	99.6	9.2752e+06
73	MCF7-H2O-VS	MCF7	cell line - gDNA	10	QA		22.1	52	23521011	10485363	44.5787	99.6	1.04466e+07
74	MCF7-MW	MCF7	cell line - gDNA	10	QA		18.9	52	24469596	10486207	42.854	99.6	1.04485e+07
75	MCF7-MW-VS	MCF7	cell line - gDNA	10	QA		48.7	58	24909813	16526159	66.344	99.5	1.64386e+07
76	M69_1dpost_MW	CRLM patient	cfDNA	10	MW		11.8	48	31486067	7067279	22.4457	99.1	7.00367e+06
77	M69_1dpost_QS	CRLM patient	cfDNA	10	QS		5.2	44	22955736	2273515	9.90391	99.3	2.25715e+06
78	M69_1dpost_QA	CRLM patient	cfDNA	10	QA		10.9	47	35077903	7405457	21.1115	99.2	7.34621e+06
79	M12_1dpost_MW	CRLM patient	cfDNA	10	MW		18.4	50	22294204	7337921	32.914	99	7.26454e+06
80	M12_1dpost_QA	CRLM patient	cfDNA	10	QA		14.4	48	19781324	5447342	27.5378	99	5.39232e+06
81	HBD3	HBD	cfDNA	10	QA		47.3	55	20616744	11579890	56.1674	97.9	1.13402e+07
82	HBD9	HBD	cfDNA	10	QA		23.8	49	20025996	5755610	28.7407	97.6	5.6192e+06
83	HBD10	HBD	cfDNA	10	QA		37	55	20053641	10831708	54.0137	98.5	1.06714e+07
84	HBD11	HBD	cfDNA	10	QA		34.3	54	20274503	8464983	41.7519	98.2	8.30838e+06
85	HBD15	HBD	cfDNA	10	QA		37	51	20042815	6572425	32.7919	98.2	6.45675e+06
86	HBD16	HBD	cfDNA	10	QA	no	1.1	43	749755	32107	4.28233	98	31477.7
87	HBD4	HBD	cfDNA	10	QA		46.6	52	33382537	12448258	37.2897	96.8	1.20499e+07
88	HBD6	HBD	cfDNA	10	QA		46.5	52	31354221	11371351	36.2674	96.5	1.09768e+07
89	HBD17	HBD	cfDNA	10	QA		33.5	50	33117328	10761168	32.4941	97.8	1.05277e+07
90	HBD18	HBD	cfDNA	10	QA		36.6	51	31475932	10507753	33.3835	97.7	1.02619e+07
91	LBB071_AVE	BC patient	cfDNA	10	QA		32.5	49	11983154	2986650	24.9237	98.1	2.9308e+06
92	LBB071_AVE_SpeedVac	BC patient	cfDNA	10	QA		33.9	51	7268408	2042935	28.107	97.9	1.99983e+06
93	LBB071_MW	BC patient	cfDNA	10	QA		25.3	47	13856018	2888257	20.8448	97.5	2.81576e+06
94	LBB071_MW_SpeedVac	BC patient	cfDNA	10	QA		26.2	48	7022101	802337	11.4259	96.6	775058
95	LBB071_H2O	BC patient	cfDNA	10	QA		21.7	46	12668356	2319178	18.3069	97.9	2.27117e+06
96	LBB071_H2O_SpeedVac	BC patient	cfDNA	10	QA		21.1	47	13882777	2862715	20.6206	98.5	2.8192e+06
97	M1_pre	CRLM patient	cfDNA	10	QA		38.4	54	24713686	8238811	33.337	98.6	8.12347e+08
98	M1_5dpost	CRLM patient	cfDNA	10	QA		28.2	54	23208381	7371132	31.7606	99.2	7.31216e+08
99	M2_pre	CRLM patient	cfDNA	10	QA		36.3	54	21432513	7520637	35.0899	97	729501789
100	M2_5dpost	CRLM patient	cfDNA	10	QA		36.3	55	22263464	11237905	50.4769	99	1112552595
101	M8_pre	CRLM patient	cfDNA	10	QA		36.8	55	22764433	6318688	27.7568	98.5	622390768
102	M8_5dpost	CRLM patient	cfDNA	10	QA		41.5	55	22826296	10024578	43.9168	98.7	9.89426e+08
103	M19_pre_Dupli	CRLM patient	cfDNA	10	QA		57.1	53	24677098	5167637	20.941	88.1	4.55269e+08
104	M19_5dpost_Dupli	CRLM patient	cfDNA	10	QA		47.6	53	25461073	11345058	44.5584	99.1	1.1243e+09
105	M33_pre	CRLM patient	cfDNA	10	QA		67.7	55	26696886	12061772	45.1804	97.8	1.17964e+09
106	M33_5dpost	CRLM patient	cfDNA	10	QA		36.5	55	24507978	11254561	45.922	99.2	1.11645e+09
107	M34_pre	CRLM patient	cfDNA	10	QA		11.5	53	21770629	4451676	20.4481	99.1	4.41161e+08
108	M34_5dpost	CRLM patient	cfDNA	10	QA		29	55	24078781	9156573	38.0276	99.1	9.07416e+08
